# Sex-dependent dominance maintains migration supergene in rainbow trout

**DOI:** 10.1101/504621

**Authors:** Devon E. Pearse, Nicola J. Barson, Torfinn Nome, Guangtu Gao, Matthew A. Campbell, Alicia Abadía-Cardoso, Eric C. Anderson, David E. Rundio, Thomas H. Williams, Kerry A. Naish, Thomas Moen, Sixin Liu, Matthew Kent, David R. Minkley, Eric B. Rondeau, Marine S. O. Brieuc, Simen Rød Sandve, Michael R. Miller, Lucydalila Cedillo, Kobi Baruch, Alvaro G. Hernandez, Gil Ben-Zvi, Doron Shem-Tov, Omer Barad, Kirill Kuzishchin, John Carlos Garza, Steven T. Lindley, Ben F. Koop, Gary H. Thorgaard, Yniv Palti, Sigbjørn Lien

## Abstract

Traits with different fitness optima in males and females cause sexual conflict when they have a shared genetic basis. Heteromorphic sex chromosomes can resolve this conflict and protect sexually antagonistic polymorphisms but accumulate deleterious mutations. However, many taxa lack differentiated sex chromosomes, and how sexual conflict is resolved in these species is largely unknown. Here we present a chromosome-anchored genome assembly for rainbow trout (*Oncorhynchus mykiss*) and characterize a 56 Mb double-inversion supergene that mediates sex-specific migration through sex-dependent dominance, a mechanism that reduces sexual conflict. The double-inversion contains key photosensory, circadian rhythm, adiposity, and sexual differentiation genes and displays frequency clines associated with latitude and temperature, revealing environmental dependence. Our results constitute the first example of sex-dependent dominance across a large autosomal supergene, a novel mechanism for sexual conflict resolution capable of protecting polygenic sexually antagonistic variation while avoiding the homozygous lethality and deleterious mutation load of heteromorphic sex chromosomes.

---

Differential selection on male and female individuals results in sexual antagonism, with profound implications for genome evolution, adaptation, and the maintenance of fitness variation^1-4^. In the classical model of sex chromosome evolution, sexually antagonistic polymorphisms accumulate in linkage disequilibrium with the sex determining locus, driving selection for reduced recombination and differentiation of the sex chromosomes (X/Y, or Z/W), and the eventual degradation of the hemizygous chromosome through accumulation of deleterious mutations^5,6^. While this model explains sexual conflict resolution in some species, many taxa lack differentiated sex chromosomes^5^, and how sexually antagonistic variation is maintained in these species is largely unknown^4,7^. Additionally, recent theoretical work has predicted that sexual conflict may be better resolved by autosomal variation^8^, a prediction supported by genome-wide mapping of sexually antagonistic polymorphisms^3^. Thus, mechanisms that maintain sexual conflict polymorphisms on the autosomes must be common, yet the only known genetic mechanism for maintaining sexually antagonistic polymorphisms on autosomes, sex-dependent dominance^7,9^, has been observed only once for a single gene^4^. As a result, the mechanisms maintaining sexually antagonistic variation in the absence of differentiated sex chromosomes and their consequence for adaptive and genome evolution remain unresolved.

*Oncorhynchus mykiss* is a salmonid fish species that expresses two contrasting life-history strategies: Resident *rainbow trout* live entirely in freshwater, while anadromous *steelhead* migrate to the ocean to mature, returning to freshwater to reproduce. The decision to either mature early or delay maturation and migrate is a complex heritable trait, requiring the integration of internal (energy status/adiposity) and external (photoperiod and temperature) signals^10^. Survival of migratory juveniles to adulthood is very low, but fecundity of anadromous females can exceed that of resident females by an order of magnitude^10^. In contrast, males can mature early as freshwater residents, avoiding the high mortality associated with marine migration and employing a sneaker mating strategy to access paternity^10^. This sex-specific trade-off between reproduction and survival results in a greater frequency of anadromy in females^11^, and is predicted to drive sexual conflict over alternative migratory tactics with a shared genetic basis.

Autosomal inversion supergenes controlling alternative reproductive tactics and resembling sex chromosomes have been identified in some taxa, but suffer from homozygous lethality^12,13^ and concomitant chromosomal degradation^14,15^. Balancing selection can facilitate the evolution of novel dominance patterns and these, along with epistasis, are an important features of inversion polymorphism^16,17^. Typical of taxa with homomorphic sex chromosomes^5,8,18^, salmonids have undergone frequent sex chromosome turnover^19^, and sex-reversed males (XY females) have been suggested to occur^20,21^, both of which are predicted to limit divergence of the sex chromosomes^5,22^ and their ability to accumulate and protect sexual conflict polymorphisms^8,18^. Here we generate a chromosome-level genome assembly for rainbow trout and use it to identify a large autosomal inversion supergene influencing sexually antagonistic migratory tendency with sex-dependent dominance. Lacking homozygote lethality, this inversion complex provides a mechanism for maintaining polygenic sexually antagonistic variation whilst avoiding the deleterious mutation load accumulated by differentiated sex chromosomes.
