## Supplementary material for "Sex-dependent dominance maintains migration supergene in rainbow trout": Pearse_etal_TableS3

### Sheet: Suppl. Table S3
Supplementary Table: Homeologous blocks in the rainbow trout genome.
Identification of 88 homeologous blocks with their respective coordinates in the Rainbow trout genome assembly Omyk_1.0 (access. no. GCA_002163495.1).
Block#	Homeolog block name	Chr. X	Start	End	Chr. Y	Start	End	Direction
1	1p-5q	omy01	3615061	18717974	omy05	46581078	58921496	+
2	1p-2q	omy01	18728185	52518853	omy02	48447434	81888411	+
3	1q-16q	omy01	52629440	54790734	omy16	26903452	28571970	+
4	1q-23	omy01	54950042	80476782	omy23	275906	26094406	+
5	2p-3p_1	omy02	1994578	9194683	omy03	10267465	18909767	+
6	2p-3p_2	omy02	9468637	12859149	omy03	19089166	22585566	-
7	2p-3p_3	omy02	12862510	28230694	omy03	22606614	38256975	+
8	2p-3p_4	omy02	28257998	29338101	omy03	38292640	39872560	-
9	2q-4p_1	omy02	40230471	41434018	omy04	4709287	6094141	+
10	2q-4p_2	omy02	41465654	42350105	omy04	6319384	7334679	-
11	2q-4p_3	omy02	42484092	48451308	omy04	7436598	13220404	+
12	2q-4p_4	omy02	82014873	85237507	omy04	0	4473895	-
13	3q-22p_1	omy03	40055483	42189709	omy22	216967	2772064	-
14	3q-22p_2	omy03	42864289	43572121	omy22	3612948	4361889	+
15	3q-22p_3	omy03	43801221	45544735	omy22	4403878	6854743	-
16	3q-22p_4	omy03	45617217	53089216	omy22	14203770	21773715	-
17	3q-22q_1	omy03	53107890	74413927	omy22	21928195	44213686	-
18	3q-22p_5	omy03	74470098	81877163	omy22	7125239	12831926	+
19	3q-22q_2	omy03	82779717	83797260	omy22	45321837	47164269	+
20	4p-5q	omy04	13224448	40450364	omy05	58931000	86873922	+
21	4p-12q_1	omy04	40531384	42391466	omy12	56012773	59021695	-
22	4p-12q_2	omy04	42410276	42936024	omy12	59390580	59974484	-
23	4q-8p_1	omy04	48236817	65138773	omy08	6355671	23434815	+
24	4q-8p_2	omy04	65732302	78347976	omy08	25957441	38074783	-
25	4q-8p_3	omy04	78367016	83544590	omy08	1775368	6239313	-
27	5p-12p_1	omy05	506827	4564165	omy12	2236823	5095866	+
26	5p-29_1	omy05	7713259	11498779	omy29	2524146	5057053	-
28	5p-29_2	omy05	11548640	13357503	omy29	100245	2362521	+
29	5p-29_3	omy05	13684922	33186013	omy29	5200796	26281676	+
30	5p-12p_2	omy05	33188297	46506291	omy12	6340506	18838196	-
32	6p-11q_1	omy06	2043858	5235847	omy11	73827016	77696888	-
33	6p-11q_2	omy06	7650244	9291382	omy11	36632035	37991447	-
31	6p-11q_3	omy06	9387054	42981487	omy11	38028079	73341338	+
34	6q-26_1	omy06	48942542	53482157	omy26	4041127	8315687	+
35	6q-26_2	omy06	53491096	57663525	omy26	8331628	12657695	-
36	6q-26_3	omy06	57717861	79767343	omy26	12677835	39876625	+
38	7p-18p	omy07	1145546	21578719	omy18	3539342	23594704	+
39	7q-17q_1	omy07	24124398	27593393	omy17	22353467	24674307	-
40	7q-17q_2	omy07	27911603	70968064	omy17	24806682	70240940	-
37	7q-17q_3	omy07	71246821	79711311	omy17	70108602	75721359	+
42	8q-28_1	omy08	42440462	43844285	omy28	34992121	36744361	+
43	8q-28_2	omy08	44401110	77936182	omy28	419603	34768814	-
44	8q-28_3	omy08	79326606	83317188	omy28	37337259	39514882	+
46	9p-21q	omy09	4965291	24047116	omy21	29656727	47863180	+
41	9q-16q_1	omy09	26836473	35798053	omy16	49483662	58383630	-
47	9q-16q_2	omy09	36173948	38392442	omy16	31803383	34141014	-
48	9q-16q_3	omy09	39019516	40527214	omy16	29175084	30829311	+
49	9q-16q_4	omy09	40543417	43181542	omy16	62886465	66243190	-
45	9q-16q_5	omy09	44933270	61143261	omy16	34608797	49471395	-
50	9q-16q_6	omy09	62302932	67393309	omy16	66485597	70059546	+
52	10p-29_1	omy10	1735285	2580021	omy29	37451689	38604006	-
53	10p-12p	omy10	3315640	38185052	omy12	18873786	54793783	-
54	10p-29	omy10	38228774	46099214	omy29	26293612	35967264	+
55	10q-19p_1	omy10	49012445	50442569	omy19	16976428	18125309	-
56	10q-19p_2	omy10	50514228	54690293	omy19	18131407	20773105	+
57	10q-19p_3	omy10	54932112	67678012	omy19	3648979	16353336	-
51	11p-15p_1	omy11	36382	3232656	omy15	842548	3411834	+
59	11p-15p_2	omy11	3445413	20582717	omy15	3522187	20490366	-
60	11p-15p_3	omy11	22922814	24545622	omy15	33364650	35296393	+
61	11p-15p_4	omy11	24716336	35892039	omy15	22404378	33196278	-
63	12q-13q_1	omy12	60000381	70153048	omy13	28275974	37344139	+
64	12q-13q_2	omy12	70318954	74342231	omy13	37345930	41288120	-
65	12q-13q_3	omy12	74355481	89062928	omy13	41288306	60770289	+
58	13p-17p_1	omy13	0	11771398	omy17	0	7543663	+
67	13p-17p_2	omy13	11904010	13134004	omy17	7604235	8799725	-
68	13p-17p_3	omy13	13148205	23320123	omy17	8879441	18647267	+
69	13p-17p_4	omy13	25880183	27691628	omy17	18653284	20570095	+
70	14p-18q_1	omy14	715726	5722677	omy18	57006462	61170806	-
62	14p-18q_2	omy14	5742083	17776458	omy18	44612628	56981791	+
71	14p-18q_3	omy14	17831811	43038949	omy18	23900000	44577417	-
72	14q-25p_1	omy14	43109161	65071021	omy25	15361006	38701305	+
73	14q-25p_2	omy14	67858168	80344076	omy25	74870	12322041	-
66	15q-27_1	omy15	35729855	36651161	omy27	806449	1799577	-
74	15q-27_2	omy15	37454569	38135617	omy27	2061642	3011446	-
75	15q-21p	omy15	41247044	63298683	omy21	17069	26599563	-
76	16p-20q	omy16	54232	5158883	omy20	39004814	40279179	-
77	16p-20p_1	omy16	5203763	16249226	omy20	5706062	19183884	+
78	16p-20p_2	omy16	16494469	18109196	omy20	3669804	5385781	+
79	16p-20p_3	omy16	18774377	20312111	omy20	247290	1542313	-
80	19q-25q_1	omy19	21251727	53514142	omy25	44742415	77599896	-
81	19q-25q_2	omy19	53716899	55082256	omy25	39160267	40808190	+
82	19q-25q_3	omy19	55405103	59040377	omy25	77735450	81349518	+
83	20-23_1	omy20	19507822	27673850	omy23	37047203	46699359	+
84	20-23_2	omy20	27938075	29558850	omy23	46803423	48792574	-
85	20-23_3	omy20	29816256	38968780	omy23	26479047	35991916	+
86	24-27_1	omy24	0	1178007	omy27	6159298	7128253	-
87	24-27_2	omy24	1373324	4325984	omy27	3225024	6077427	+
88	24-27_3	omy24	4342549	38278273	omy27	7179895	44471970	+
