## Supplementary material for "Sex-dependent dominance maintains migration supergene in rainbow trout": Pearse_etal_TableS4

### Sheet: Summary
Pop_Number	Pop_ID	Pop_Group	Population	Latitude	Longitude	STATE_F	COUNTY_F	WATERSHED	TRIB_1	TRIB_2	WATER_NAME	REACH_SITE	samples_source_ref	SNP_Panel	Individuals resequenced	Migratory_Access	InversionFreq	AA	AR	RR	N_count	N
1	Peace River	BC	Peace River	56.7828	-122.7	Canada		Peace River			Peace River		B. Koop / E. Taylor	RAD		Above barrier	1	0	0	0	0	10
2	SashinA	Sashin	Sashin (above falls)	56.3799	-134.654	Alaska	Sitka	Sashin Creek			Sashin Creek		K. Nichols	55		Above barrier	1	0	0	0	0	24
3	SashinB	Sashin	Sashin (below falls)	56.3534	-134.705	Alaska	Sitka	Sashin Creek			Sashin Creek		K. Nichols	55		Below barrier	0.88	0	0	0	0	24
4	Nilkitkwa	BC	Nilkitkwa	55.5758	-126.667	Canada		Skeena River	Babine River		Nilkitkwa River		B. Koop / E. Taylor	RAD		Below barrier	0.4	0	0	0	0	5
5	Carp Lake	BC	Carp Lake	54.7587	-123.333	Canada		Peace River	Pack River	McLeod River	Carp Lake		B. Koop / S. Northrup	RAD		Above barrier	1	0	0	0	0	8
6	Athabasca	BC	Athabasca	53.3799	-117.672	Canada		Athabasca River				Two samples each from Windfall Creek, Buffalo Prairie, Wabasso Creek, Edson River, Cabin Creek	B. Koop / E. Taylor	RAD		Above barrier	1	0	0	0	0	10
7	Kitimat	BC	Kitimat	54.0855	-128.635	Canada		Kitimat River			Kitimat River		B. Koop / E. Taylor	RAD		Below barrier	1	0	0	0	0	5
8	Blackwater River	BC	Blackwater River	53.2913	-123.027	Canada		Fraser River			West Road (Blackwater) River		B. Koop / S. Northrup	RAD		Above barrier	0.938	0	0	0	0	8
9	Tzenziacut Lake	BC	Tzenziacut Lake	52.6632	-122.884	Canada		Fraser River	Baker Creek	Merston Creek	Tzenzaicut Lake		B. Koop / S. Northrup	RAD		Above barrier	1	0	0	0	0	8
10	Horsefly River	BC	Horsefly River	52.3733	-121.059	Canada		Fraser River	Quesnel River	Quesnel Lake	Horsefly River		B. Koop / S. Northrup	RAD		Above barrier	0.5	0	0	0	0	3
11	Haida	BC	Haida	53.1361	-132.226	Canada		Haida Gwaii				Two samples each from Yakoun River, Mountain Creek, Copper River, Mamin River, Riley Creek	B. Koop / E. Taylor	RAD		Below barrier	0.9	0	0	0	0	10
12	Pennask Lake	BC	Pennask Lake	49.9898	-120.101	Canada		Fraser River	Nicola River	Spahomin Creek	Pennask Lake		B. Koop / S. Northrup	RAD		Above barrier	1	0	0	0	0	8
13	Coquihalla	BC	Coquihalla	49.4614	-121.259	Canada		Fraser River			Coquihalla River		B. Koop / S. Northrup	RAD		Below barrier	0.938	0	0	0	0	8
14	Gold	BC	Gold	50.1338	-126.691	Canada		Gold River			Gold River		B. Koop / E. Taylor	RAD		Below barrier	0.9	0	0	0	0	10
15	Nooksack	PugetSound	Nooksack	48.88	-121.634	Washington							K. Warheit	RAD		Below barrier	0.38	0	0	0	0	4
16	Kendall	PugetSound	Kendall	48.896	-122.142	Washington							K. Warheit	RAD		Below barrier	1	0	0	0	0	9
17	Skagit	PugetSound	Skagit	48.53	-121.28	Washington							K. Warheit	RAD		Below barrier	0.88	0	0	0	0	8
18	Sauk	PugetSound	Sauk	48.428	-121.571	Washington							K. Warheit	RAD		Below barrier	0.83	0	0	0	0	6
19	Marblemount	PugetSound	Marblemount	48.283	-121.991	Washington							K. Warheit	RAD		Below barrier	1	0	0	0	0	9
20	Elwah	WashCoast	Elwha River	48.143	-123.564	Washington							K. Naish	RAD	4	Below barrier	0.694	0	0	0	0	72
21	Sky	PugetSound	Sky	47.746	-121.451	Washington							K. Warheit	RAD		Below barrier	0.25	0	0	0	0	4
22	Sno	PugetSound	Sno	47.61	-121.98	Washington							K. Warheit	RAD		Below barrier	0.56	0	0	0	0	8
23	Tokul	PugetSound	Tokul	47.552	-121.843	Washington							K. Warheit	RAD		Below barrier	1	0	0	0	0	5
24	LQ	WashCoast	Lake Quinault	47.4558	-123.871	Washington							K. Naish	RAD	4	Below barrier	0.707	0	0	0	0	75
25	Green	PugetSound	Green	47.24	-121.57	Washington							K. Warheit	RAD		Below barrier	0.75	0	0	0	0	8
26	QNFH	WashCoast	Quinault National Fish Hatchery	47.3591	-123.993	Washington							K. Naish	RAD	4	Below barrier	1	0	0	0	0	74
27	ColBBbe	UpColumbia	Columbia, Snake, Potlatch, Big Bear (above falls)	46.733	-116.613	Idaho		Columbia River	Snake River	Clearwater River	Big Bear Creek	above Big Bear Falls	M. Ackerman/ Bowersox et al. 2016	86		Above barrier	1	0	0	42	42	45
28	ColBBab	UpColumbia	Columbia, Snake, Potlatch, Big Bear (below falls)	46.628	-116.653	Idaho		Columbia River	Snake River	Clearwater River	Big Bear Creek	below Big Bear Falls	M. Ackerman/ Bowersox et al. 2016	86	2	Below barrier	1	0	0	48	48	49
29	Dworshak	UpColumbia	Dworshak	46.5051	-116.324	Idaho		Columbia River		Clearwater River	Clearwater River		K. Naish	RAD	4	Below barrier	1	0	0	0	0	75
30	KlickUp	Columbia	Columbia, Little Klickitat (upper)	45.9113	-120.707	Washington	Klickitat	Columbia River	Klickitat River		Little Klickitat River	Upper	Narum et al. 2008	86		Above barrier	0.95	0	1	9	10	15
31	KlickMi	Columbia	Columbia, Little Klickitat (middle)	45.8591	-120.751	Washington	Klickitat	Columbia River	Klickitat River		Little Klickitat River	Middle	Narum et al. 2008	86		Above barrier	0.916667	0	4	20	24	33
32	KlickLo	Columbia	Columbia, Little Klickitat (lower)	45.8185	-120.994	Washington	Klickitat	Columbia River	Klickitat River		Little Klickitat River	Lower	Narum et al. 2008	86		Below barrier	0.852273	0	13	31	44	46
33	Skamania	Columbia	Skamania	45.6931	-122.236	Washington							K. Naish	RAD	4	Below barrier	0.959	0	0	0	0	73
34	ColWash	Columbia	Columbia, Washougal (summer)	45.6096	-122.24	Washington	Pacific	Columbia River			Washougal River		D. Teel	86		Below barrier	0.931818	0	3	19	22	23
35	ColStil	Columbia	Columbia, Sandy, Still (summer)	45.298	-121.88	Washington	Pacific	Columbia River	Sandy River		Still Creek		Arciniega et al. 2016	86		Below barrier	0.909091	0	4	19	23	24
36	Lemhi	UpColumbia	Coumbia, Snake, Salmon, Lemhi	44.9918	-113.653	Idaho		Columbia River	Snake River	Salmon River	Lemhi River		S. Narum/ Blankenship et al. 2011	86		Below barrier	0.45122	14	17	10	41	47
37	ColWily	Columbia	Columbia, Willamette, Wiley (winter)	44.2928	-122.467	Washington	Pacific	Columbia River	Willamette River	South Santiam River	Wiley Creek		Arciniega et al. 2016	86		Below barrier	1	0	0	22	22	23
38	FortRoc	InteriorOregon	Fort Rock, Buck	43.1416	-121.136	Oregon		Fort Rock Basin			Buck Creek		Pearse et al. 2011	86		Above barrier	0.875	0	5	15	20	20
39	UKDeep	InteriorOregon	Upper Klamath Lake, Williamson, Spring (above marsh)	42.9464	-121.485	Oregon		Upper Klamath Lake	Williamson River	Above Klamath Marsh	Williamson River	Deep Creek Ranch	Pearse et al. 2011	86	2	Above barrier	0.454545	5	14	3	22	24
40	UKSprng	InteriorOregon	Upper Klamath Lake, Williamson, Spring (below marsh)	42.8485	-121.76	Oregon		Upper Klamath Lake	Williamson River	Below Klamath Marsh	Spring Creek		Pearse et al. 2011	86		Above barrier	1	0	0	27	27	27
41	UKChery	Klamath	Upper Klamath Lake, Cherry	42.6275	-122.21	Oregon		Upper Klamath Lake			Cherry Creek	above Diversion	Pearse et al. 2011	86		Above barrier	1	0	0	27	27	27
42	UKSprag	InteriorOregon	Upper Klamath lake, Sprague	42.498	-121.01	Oregon		Upper Klamath Lake	Sprague River		Sprague River	Ridgeway Ranch	Pearse et al. 2011	86	2	Above barrier	1	0	0	17	17	17
43	Goose	InteriorOregon	Klamath, Goose Lake, Thomas	42.2753	-120.489	Oregon		Klamath River	Goose Lake Basin		Thomas Creek		Pearse et al. 2011	86		Above barrier	1	0	0	20	20	20
44	MCTM	Klamath	Klamath, Clear, Tenmile (below barrier)	41.7366	-123.547	California	Del Norte	Klamath River	Clear Creek		Tenmile Creek	Middle Klamath	Pearse et al. 2007	86		Below barrier	0.425926	0	1	23	24	28
45	MEUP	Klamath	Klamath, Upper Elk (above barrier)	41.7372	-123.3	California	Del Norte	Klamath River	Elk Creek	East Fork Elk Creek	Upper Elk Creek	Middle Klamath	Pearse et al. 2007	86		Above barrier	0.979167	3	5	12	20	24
46	MEEF	Klamath	Klamath, East Fork Elk (below barrier)	41.741	-123.352	California	Del Norte	Klamath River	Elk Creek		East Fork Elk Creek	Middle Klamath	Pearse et al. 2007	86		Below barrier	0.725	8	15	4	27	23
47	MCSP	Klamath	Klamath, Clear, Slippery (above barrier)	41.7144	-123.515	California	Del Norte	Klamath River	Clear Creek		Slippery Creek	Middle Klamath	Pearse et al. 2007	86		Above barrier	1	0	0	11	11	12
48	MESZ	Klamath	Klamath, Elk, Stanza, (above barrier)	41.6623	-123.319	California	Del Norte	Klamath River	Elk Creek		Stanza Creek	Middle Klamath	Pearse et al. 2007	86		Above barrier	0.978261	0	1	22	23	23
49	MEBR	Klamath	Klamath, Elk, Bear (below barrier)	41.6478	-123.296	California	Del Norte	Klamath River	Elk Creek		Bear Creek	Middle Klamath	Pearse et al. 2007	86		Below barrier	0.78125	0	7	9	16	23
50	MPTI	Klamath	Klamath, Ti (below barrier)	41.5246	-123.522	California	Del Norte	Klamath River			Ti Creek	Middle Klamath	Pearse et al. 2007	86		Below barrier	0.673077	2	13	11	26	27
51	MPRK	Klamath	Klamath, Rock (above barrier)	41.5121	-123.553	California	Del Norte	Klamath River			Rock Creek	Middle Klamath	Pearse et al. 2007	86		Above barrier	0.925926	0	4	23	27	27
52	TrinNew	Klamath	Klamath, Trinity, New	41.0266	-123.349	California	Del Norte	Klamath River	Trinity River		New River	New River Weir	Arciniega et al. 2016	86		Below barrier	0.47561	9	25	7	41	47
53	TriWill	Klamath	Klamath, Trinity, Willow	40.8976	-123.767	California	Del Norte	Klamath River			Trinity River	Willow Creek Weir	Arciniega et al. 2016	86		Below barrier	0.565217	3	14	6	23	24
54	McClB	NorCal	Sacramento, McCloud, Butcherknife	41.122	-122.03	California	San Francisco	Sacramento River	McCloud River		Butcherknife Creek		Pearse & Garza 2015	86		Above barrier	1	0	0	21	21	21
55	McClC	NorCal	Sacramento, McCloud, Claiborn	41.056	-122.097	California	San Francisco	Sacramento River	McCloud River		Claiborne Creek		Pearse & Garza 2015	86		Above barrier	0.96	0	2	23	25	26
56	ColemH	CV	Coleman (steelhead)	40.3981	-122.145	California	San Francisco	Sacramento River			Battle Creek	Coleman Hatchery	Pearse & Garza 2015	86		Below barrier	0.0625	21	3	0	24	24
57	EagleL	NorCal	Eagle Lake	40.6474	-120.744	California	Lassen	Eagle Lake			Eagle Lake		Pearse & Garza 2015	86		Above barrier	0.97619	0	2	40	42	43
58	SFTrini	Klamath	Klamath, Trinity, Sandy Bar	40.1744	-123.049	California	Del Norte	Klamath River	Trinity River		South Fork Trinity River	Sandy Bar	Arciniega et al. 2016	86		Below barrier	0.670213	4	23	20	47	47
59	EelCutf	NorCal	Eel, Cutfinger	40.1192	-123.036	California	Humboldt	Eel River	Middle Fork Eel River		Cutfinger Creek		Arciniega et al. 2016	86		Above barrier	1	0	0	22	22	23
60	EelWill	NorCal	Eel, NF MF (above barrier)	40.0766	-123.135	California	Humboldt	Eel River	Middle Fork Eel River		North Fork Middle Fork Eel River	above Willow Creek barrier	Arciniega et al. 2016	86		Above barrier	0.977273	0	1	21	22	24
61	MFEel	NorCal	Eel, Middle Fork (summer)	39.7026	-123.282	California	Humboldt	Eel River			Middle Fork Eel River		Arciniega et al. 2016	86		Below barrier	0.413043	6	15	2	23	23
62	EelVArs	NorCal	Eel, VAFS (winter)	39.3839	-123.114	California	Humboldt	Eel River			Eel River	Van Arsdale Fisheries Station	Arciniega et al. 2016	86	2	Below barrier	0.25	14	8	2	24	24
63	FeatRH	CV	Feather River (steelhead)	39.5171	-121.553	California	San Francisco	Sacramento River			Feather River	Feather River Hatchery	Pearse & Garza 2015	86	2	Below barrier	0.23913	14	7	2	23	24
64	SFF	CV	Sacramento, American, South Fork (above reservoir)	38.8244	-120.945	California	San Francisco	Sacramento River	American River		South Fork American River	Above Folsom Reservoir, below Coloma at Greenwood Creek	Pearse & Garza 2015	86		Above barrier	0.735294	2	5	10	17	18
65	NimbH	CV	Nimbus (steelhead)	38.6355	-121.226	California	San Francisco	Sacramento River			American River	Nimbus Hatchery	Pearse & Garza 2015	86		Below barrier	0.0869565	19	4	0	23	23
66	MokeRH	CV	Mokelumne River (steelhead)	38.2211	-121.038	California	San Francisco	Sacramento River			Mokelumne River	Mokelumne River Hatchery	Pearse & Garza 2015	86		Below barrier	0.130435	17	6	0	23	23
67	BigCr	CenCal	Big Creek	36.0768	-121.598	California	Monterey	Big Creek			Big Creek		present study	86	4	Below barrier	0.377049	26	24	11	61	64
68	AGLopez	CenCal	Arroyo Grande, Lopez Canyon (above barrier)	35.2403	-120.475	California	San Luis Obispo	Arroyo Grande Creek	Arroyo Grande Creek		Lopez Canyon Creek		Clemento et al. 2009	86		Above barrier	0.386364	8	11	3	22	23
69	AGBerro	CenCal	Arroyo Grande, Los Berros Canyon (below barrier)	35.1065	-120.588	California	San Luis Obispo	Arroyo Grande Creek	Arroyo Grande Creek		Los Berros Canyon Creek		Clemento et al. 2009	86		Below barrier	0.375	9	12	3	24	24
70	AGrande	CenCal	Arroyo Grande (below barrier)	35.0999	-120.629	California	San Luis Obispo	Arroyo Grande Creek			Arroyo Grande Creek		Clemento et al. 2009	86		Below barrier	0.217391	13	10	0	23	23
71	Sisquoc	CenCal	Santa Maria, Sisquoc above barrier)	34.9029	-120.312	California	San Luis Obispo	Santa Maria River			Sisquoc River		Abadia-Cardoso et al. 2015	86		Above barrier	0.5	6	8	6	20	24
72	CuyReye	CenCal	Santa Maria, Cuyama, Reyes (above barrier)	34.6942	-119.298	California	San Luis Obispo	Santa Maria River	Cuyama River		Reyes Creek		Abadia-Cardoso et al. 2016	86		Above barrier	0.666667	2	14	11	27	27
73	CuyBear	CenCal	Santa Maria, Cuyama, Beartrap (above barrier)	34.6942	-119.298	California	Santa Barbara	Santa Maria River	Cuyama River		Beartrap Creek		Abadia-Cardoso et al. 2016	86		Above barrier	0.826923	0	9	17	26	26
74	Matilij	SoCal	Ventura, Matilija (above barrier)	34.5735	-119.436	California	Ventura	Ventura River			Matilija Creek		Clemento et al. 2009	86		Above barrier	0.76087	0	11	12	23	24
75	UpMatil	SoCal	Ventura, Upper NF Matilija (above barrier)	34.5499	-119.356	California	Ventura	Ventura River	Matilija Creek		Upper North Fork Matilija Creek		Clemento et al. 2009	86		Above Barrier	0.391304	9	10	4	23	23
76	VenBear	SoCal	Ventura, NF Matilija, Bear (below barrier)	34.5088	-119.252	California	Ventura	Ventura River	North Fork Matilija Creek		Bear Creek		Clemento et al. 2009	86		Above barrier	0.5625	1	12	3	16	23
77	NFMatil	SoCal	Ventura, NF Matilija (below barrier; barrier removed in 2005)	34.4853	-119.301	California	Ventura	Ventura River	Matilija Creek		North Fork Matilija Creek		Clemento et al. 2009	86		Above barrier	0.704545	1	11	10	22	24
78	VenSAna	SoCal	Ventura, Coyote, Santa Ana (above barrier)	34.4292	-119.339	California	Ventura	Ventura River	Coyote Creek		Santa Ana Creek		S. Lewis	86		Above barrier	0.586957	1	17	5	23	24
79	VenSAnt	SoCal	Ventura, San Antonio (below barrier)	34.392	-119.295	California	Ventura	Ventura River			San Antonio Creek		S. Lewis	86		Below barrier	0.363636	9	10	3	22	23
80	WFSGab	SoCal	West Fork San Gabriel (above reservoir)	34.2467	-118.018	California	Los Angeles	San Gabriel River			West Fork San Gabriel River		Abadia-Cardoso et al. 2016	86		Above barrier	0.5	2	12	2	16	16
81	EFSnGab	SoCal	East Fork San Gabriel (above reservoir)	34.3	-117.759	California	Los Angeles	San Gabriel River			East Fork San Gabriel River		Abadia-Cardoso et al. 2016	86		Above barrier	0.7	1	10	9	20	20
82	Coldwtr	SoCal	Santa Ana, Temescal, Coldwater Canyon	33.7554	-117.493	California	Orange	Santa Ana River	Temescal Wash		Coldwater Canyon Creek		Abadia-Cardoso et al. 2016	86		Above barrier	1	0	0	17	17	19
83	SnLuisR	SoCal	West Fork San Luis Rey (above Lake Henshaw)	33.3316	-116.819	California	San Diego	San Luis Rey River			West Fork San Luis Rey		Abadia-Cardoso et al. 2016	86	1	Above barrier	0.791667	0	5	7	12	12
na	ARHEagl	CA_RBT	Eagle Lake (American River)	na	na	California	San Francisco	Sacramento River			American River	Eagle Lake Strain	Pearse & Garza 2015	86		na	0.9375	0	3	21	24	24
na	ARHMocc	CA_RBT	Hot Creek, Moccasin (American River)	na	na	California	San Francisco	Sacramento River			American River	Moccasin Creek Hatchery, Hot Creek strain RTH-02 bag 1	Pearse & Garza 2015	86		na	0.0454545	20	2	0	22	23
na	ARHShas	CA_RBT	Mount Shasta (American River)	na	na	California	San Francisco	Sacramento River			American River	Mount Shasta Strain	Pearse & Garza 2015	86		na	0.173913	15	8	0	23	23
na	FHVirg	CA_RBT	Virginia (Fillmore)	na	na	California	Ventura	Santa Clara River			Santa Clara River	Hot Creek - Virginia Strain 2002	Pearse & Garza 2015	86		na	0.108696	19	3	1	23	23
na	FHWyom	CA_RBT	Wyoming (Fillmore)	na	na	California	Ventura	Santa Clara River			Santa Clara River	Hot Creek - Wyoming Strain 2002 (Dec)	Pearse & Garza 2015	86		na	0.604167	1	17	6	24	24
na	HCHKmlp	CA_RBT	Kamloops (Hot Creek)	na	na	California	Inyo	Owens Lake Basin	Owens River		Hot Creek	Junction reservoir - Kamloops Strain	Pearse & Garza 2015	86	1	na	1	0	0	24	24	24
na	kamchaA	Kamchatka	Kamchatka (anadromous)	55.801	157.106	Russia	Kamchatka	Sopochnaya River			Sopochnaya River		M. McPhee	86	2	Below barrier	0.833333	2	9	29	40	43
na	kamchaR	Kamchatka	Kamchatka (nonanadromous)	55.801	157.106	Russia	Kamchatka	Sopochnaya River			Sopochnaya River		M. McPhee	86		Below barrier	0.859375	0	10	22	32	34
															38						1592	2249

### Sheet: Resequenced_Inds
sample_ID	Omy05	Code	sample provider	Sequencing	Region	Pop	Pop#
502	ancestral	AA	Moen			AquaGen
704	ancestral	AA	Moen			AquaGen
1801	HET	AR	Moen			AquaGen
1902	HET	AR	Moen			AquaGen
2202	ancestral	AA	Moen			AquaGen
2303	ancestral	AA	Moen			AquaGen
2604	ancestral	AA	Moen			AquaGen
3102	ancestral	AA	Moen			AquaGen
3305	ancestral	AA	Moen			AquaGen
3801	ancestral	AA	Moen			AquaGen
5002	ancestral	AA	Moen			AquaGen
5402	HET	AR	Moen			AquaGen
M013781	ancestral	AA	Pearse	USDA/UI	Coastal CA	Eel River - VAFS	62
M013782	ancestral	AA	Pearse	CIGENE/Oslo	Coastal CA	Eel River - VAFS	62
M024389	rearranged	RR	Pearse	USDA/UI	Canada	Kamloops hatchery strain
M026851	ancestral	AA	Pearse	CIGENE/Oslo	Klamath	UK Deep	39
M026868	ancestral	AA	Pearse	USDA/UI	Klamath	UK Deep	39
M027288	rearranged	RR	Pearse	USDA/UI	Klamath	UKSprag	42
M027304	rearranged	RR	Pearse	CIGENE/Oslo	Klamath	UKSprag	42
M057389	rearranged	RR	Pearse	CIGENE/Oslo	Coastal CA	SanLuisRey; or WF San Gabriel; or Coldwater	83
M067945	ancestral	AA	Pearse	CIGENE/Oslo	Central Valley	Feather RH	63
M067954	ancestral	AA	Pearse	USDA/UI	Central Valley	Feather RH	63
M075219	ancestral	AA	Pearse	CIGENE/Oslo	Coastal CA	Big Creek	67
M075268	ancestral	AA	Pearse	USDA/UI	Coastal CA	Big Creek	67
M075289	rearranged	RR	Pearse	USDA/UI	Coastal CA	Big Creek	67
M075304	rearranged	RR	Pearse	CIGENE/Oslo	Coastal CA	Big Creek	67
M079616	rearranged	RR	Pearse	USDA/UI	Idaho	Big Bear below	28
M079632	rearranged	RR	Pearse	CIGENE/Oslo	Idaho	Big Bear below	28
M083417	rearranged	RR	Pearse	CIGENE/Oslo	Kamchatka	Kamchatka
M083418	ancestral	AA	Pearse	USDA/UI	Kamchatka	Kamchatka
Arlee	ancestral	AA	Thorgaard
GoldenMale	ancestral	AA	Thorgaard
HotCreek	ancestral	AA	Thorgaard
OSU	ancestral	AA	Thorgaard
WhaleRockMale	ancestral	AA	Thorgaard
WRAG1	ancestral	AA	Thorgaard
Clearwater	rearranged	RR	Thorgaard
Klamath	rearranged	RR	Thorgaard
Skamania	rearranged	RR	Thorgaard
Skookumchuck	rearranged	RR	Thorgaard
Touchet	rearranged	RR	Thorgaard
1301-1315	rearranged	RR	Naish	1301-1315		QNFH	26
1301-1419	rearranged	RR	Naish	1301-1419		QNFH	26
1301-2637	rearranged	RR	Naish	1301-2637		QNFH	26
1301-3139	rearranged	RR	Naish	1301-3139		QNFH	26
1304-0212	HET	AR	Naish
1304-0222	rearranged	RR	Naish	1304-0222		Skamania	33
1304-0337	rearranged	RR	Naish	1304-0337		Skamania	33
1304-0339	rearranged	RR	Naish	1304-0339		Skamania	33
1304-0432	HET	AR	Naish
1304-0458	rearranged	RR	Naish	1304-0458		LQ	24
1304-0546	ancestral	AA	Naish	1304-0546		LQ	24
1304-0550	rearranged	RR	Naish	1304-0550		LQ	24
1304-0609	rearranged	RR	Naish	1304-0609		Dworshak	29
1304-0628	rearranged	RR	Naish	1304-0628		Dworshak	29
1304-0737	rearranged	RR	Naish	1304-0737		Dworshak	29
1304-0747	rearranged	RR	Naish	1304-0747		Dworshak	29
1304-0824	HET	AR	Naish
1304-0837	rearranged	RR	Naish	1304-0837		Elwah	20
1304-0932	HET	AR	Naish
1304-0947	rearranged	RR	Naish	1304-0947		Elwah	20

### Sheet: Wild_Homozygotes
ID	Pop	Pop#	Region	Omy5
1304-0837	Elwah	20	WA Coast	RR
1304-0947	Elwah	20	WA Coast	RR
1304-0458	LQ	24	WA Coast	RR
1304-0546	LQ	24	WA Coast	AA
1304-0550	LQ	24	WA Coast	RR
1301-1315	QNFH	26	WA Coast	RR
1301-1419	QNFH	26	WA Coast	RR
1301-2637	QNFH	26	WA Coast	RR
1301-3139	QNFH	26	WA Coast	RR
M079616	ColBBbe	28	Upper Columbia	RR
M079632	ColBBbe	28	Upper Columbia	RR
1304-0609	Dworshak	29	Upper Columbia	RR
1304-0628	Dworshak	29	Upper Columbia	RR
1304-0737	Dworshak	29	Upper Columbia	RR
1304-0747	Dworshak	29	Upper Columbia	RR
1304-0222	Skamania	33	Columbia	RR
1304-0337	Skamania	33	Columbia	RR
1304-0339	Skamania	33	Columbia	RR
M026851	UKDeep	39	Klamath	AA
M026868	UKDeep	39	Klamath	AA
M027288	UKSprag	42	Klamath	RR
M027304	UKSprag	42	Klamath	RR
M013781	EelVArs	62	North CA	AA
M013782	EelVArs	62	North CA	AA
M067945	Feather RH	63	North CA	AA
M067954	Feather RH	63	North CA	AA
M075219	BigCr	67	Central CA	AA
M075268	BigCr	67	Central CA	AA
M075289	BigCr	67	Central CA	RR
M075304	BigCr	67	Central CA	RR
M057389	SnLuisR	83	South CA	RR

### Sheet: Doubled Haploid Lines
Name	Origin	Sex	OmyY1	Omy05	Notes
Arlee	Northern California	Male	YY	ancestral
Golden	Northern California	Male	YY	ancestral
HotCreek	Northern California	Male	YY	ancestral
OSU	Northern California	Female	XX	ancestral
WhaleRock	Whale Rock, central California	Male	YY	ancestral
WRAG1	Whale Rock, central California	Female	XX	ancestral
Clearwater	Inland Idaho	Male	YY	rearranged	Summer steelhead
Klamath	Upper Klamath, Oregon	Male	YY	rearranged
Skamania	lower Columbia River	Male	XX*	rearranged	Summer steelhead
Skookumchuck	Chehalis River, coastal Washington	Male	YY	rearranged
Touchet	Walla Walla River, Washington	Male	YY	rearranged	Summer steelhead
Swanson	Kenai Peninsula, Alaska	Male	YY	Reference Genome	Sequence is rearranged, orientation is ancestral
*Skamania is phenotypically a male lacking the sdy gene. It is an XX male due to autosomal sex modifiers.
